# Maternal protein restriction alters chromatin accessibility in neuroprogenitors of the fetal hypothalamus of rats

**DOI:** 10.64898/2025.12.04.692313

**Authors:** Valérie Amarger, Morgane Frapin, Pieter Vancamp

## Abstract

Maternal protein restriction (PR) is a risk factor for altered fetal neurodevelopment and an increased susceptibility to neurometabolic disorders later in life. Although structural and transcriptomic changes in the developing hypothalamus have been reported in PR-exposed offspring, the underlying regulatory mechanisms remain unclear. We hypothesized that maternal PR alters chromatin accessibility in hypothalamic neuroprogenitor cells, thereby disrupting gene regulation critical for cell fate specification. We performed ATAC-seq on hypothalamic neuroprogenitors isolated at gestational day 17 from rat fetuses that were exposed to an isocaloric PR diet. We identified 312 differentially accessible chromatin regions, including reduced accessibility near genes encoding Major Histocompatibility Complex class I (MHC-I) proteins, amino acid transporters and proteins involved in neuronal differentiation and synaptic signaling. Motif enrichment analysis revealed reduced accessibility at FOS/JUN and DBP binding sites in PR samples, alongside enrichment of Krüppel-like transcription factor motifs in more accessible regions. RNA-seq on neurospheres generated from these progenitors identified 91 differentially expressed genes, enriched in pathways related to cell proliferation, protein-lipid metabolism, and apoptosis. Mapping these genes onto previously generated single-cell RNA-seq data associated several of them with specific neuroprogenitor subpopulations. With the exception of two genes (*RT1-A2* and *Nav2*), the differential ATAC-seq peaks did not correspond to a statistically significant difference in neighboring gene expression levels. Our preliminary findings suggest that maternal PR alters the chromatin landscape of fetal hypothalamic progenitors, potentially disrupting key developmental trajectories, representing a mechanism of fetal programming of metabolic dysfunction.
