## Supplementary Tables 2-3 for "Maternal protein restriction alters chromatin accessibility in neuroprogenitors of the fetal hypothalamus of rats"

### Sheet: Table description
Supplementary Table 2	List and characteristics of the 312 Merged Regions (=ATAC-seq peaks) showing a differential accessibility between the PR and control groups. Selection of the Merged Regions with -0.3> shrunken log2FC > 0.3 and non-adjusted p < 0.05.
Merged Region number	ATAC seq peak number
Chr	chromosome number
Start	start position on chromosome (rn6)
End	end position on chromosome (rn6)
Length(bp)	length of the merged region
pvalue	Deseq2 non adjusted p value
shrunken Log2FC	Deseq2 shrunken log2 fold change PR vs control
Gene	closest gene
5' or 3' of gene	position of the peak relative to the gene (5'end-1500 = in the region spanning -1000 to +500 bp relative to transcription Start Site (TSS))(3'end-1500 = in the region spanning -500 to +1000 bp relative to end of mRNA)(upstream 3,000 and upstream 10,000 = in the region 3,000 or 10,000 bp upstream from the TSS).
Overlap CpG island or 5'UTR	peaks overlap CpG island or situated in 5'UTR
Supplementary Table 3	Differential gene expression analysis between the PR and control neurospheres (Deseq2): selection of the genes with basemean >10 and non-adjusted p <0.05
Name	Gene name
baseMean	average normalized read number
log2FoldChange	folf change PR vs control
lfcSE	standard error value (Deseq2)
stat	statistical test statistic (Deseq2)
pvalue	non-adujsted p value
padj	adjusted p value

### Sheet: Supp. Table 2
Merged Region number	Chr	Start	End	Length(bp)	pvalue	shrunken Log2FC	Gene	5' or 3' of gene	Overlap CpG island or 5'UTR
119	1	4354447	4354878	432	0.0355907	-0.33
266	1	10909125	10909557	433	0.0470905	-0.33
275	1	11906584	11906958	375	0.0160713	-0.36	Rn5-8s	5'end-1500bp	CpG island
277	1	11909823	11910572	750	0.0145649	-0.38	LOC310926		CpG island
278	1	11910759	11911288	530	0.0155242	-0.38	LOC310926		CpG island
281	1	11912877	11913229	353	0.0239298	-0.35	LOC310926		CpG island
282	1	11930227	11930649	423	0.00272752	0.5
856	1	35225943	35226253	311	0.0200413	-0.35
1075	1	42538149	42538968	820	0.0117748	-0.42	Rgs17
1205	1	46643686	46644010	325	0.00844656	-0.38	Zdhhc14
1236	1	46951866	46952339	474	0.0389909	-0.33	Serac1
1309	1	48406591	48406913	323	0.0273549	-0.31
2131	1	80009374	80009830	457	0.0446744	-0.34
2211	1	80746048	80746774	727	0.0186638	-0.4	Bcl3	Upstream-3000bp
2394	1	84349601	84350056	456	0.0475265	0.33	Pld3
2818	1	95035665	95035987	323	0.0204731	-0.33
3196	1	104676522	104677016	495	0.0367367	-0.35	Nav2
3364	1	117870293	117870588	296	0.000110176	-0.52
3494	1	125639563	125640578	1016	0.0436222	0.34
3559	1	127078366	127079047	682	0.0289403	-0.35
3652	1	128703475	128703990	516	0.0406339	-0.34	Synm
4084	1	142417696	142418243	548	0.00220892	-0.52
4383	1	156434937	156435287	351	0.0304921	-0.32	Sytl2
4397	1	157216367	157216893	527	0.039579	-0.34	Dlg2
4448	1	161250811	161251541	731	0.0418895	0.34
4715	1	165879171	165879609	439	0.0294714	-0.36	Fam168a	3'end-1500bp
6052	1	203844603	203845108	506	0.0366456	0.35
6244	1	208574069	208574353	285	0.0165065	0.34
7193	1	228195929	228196340	412	0.0212857	0.39	Stx3	5'end-1500bp
7212	1	229003361	229004117	757	0.0123936	0.35	Fam111a	5'end-1500bp	5'UTR
7421	1	239486978	239487360	383	0.0382704	-0.34
7862	1	252906022	252906483	462	0.0232917	-0.35	Ifit3	5'end-1500bp	5'UTR
7905	1	255359281	255359874	594	0.00800091	-0.44
7912	1	255658879	255659462	584	0.0406335	0.34			CpG island
8502	1	273388706	273389076	371	0.0293097	-0.32
8503	1	273402559	273402774	216	0.0232164	-0.3
8580	1	274903395	274904049	655	0.0418788	-0.34
8659	1	276761167	276761534	368	0.0477557	0.31
8846	1	280997963	280998693	731	0.040295	-0.34
9196	10	10294751	10295040	290	0.0242047	0.33
9229	10	10870697	10871152	456	0.0139915	-0.39	Mgrn1
9283	10	11608675	11609127	453	0.0374826	-0.34	Crebbp
9627	10	16845724	16846082	359	0.0403719	-0.33	Ergic1
9694	10	17604465	17605147	683	0.0211979	-0.38	Fbxw11
9923	10	25948212	25948588	377	0.0378217	-0.3
10063	10	32198246	32199382	1137	0.0429122	-0.34	Sgcd
10180	10	36610273	36610599	327	0.0256687	0.3
10447	10	42969907	42970359	453	0.00359819	-0.49
10516	10	45267179	45267553	375	0.0440757	0.33
10532	10	45479792	45480705	914	0.0455456	0.34	Obscn		CpG island
10810	10	51755494	51756029	536	0.0228889	0.36	Myocd
10817	10	51896040	51896504	465	0.0260597	0.37
11151	10	57752012	57752342	331	0.0322233	0.36
11152	10	57851085	57851384	300	0.0135078	-0.35
12057	10	75928107	75929204	1098	0.0287782	-0.36	Msi2
12350	10	83881230	83881633	404	0.0131355	-0.39	Ube2z
12653	10	87403227	87403661	435	0.0428337	-0.31	Krt23
13376	10	99839820	99840427	608	0.0290672	-0.37
13473	10	102214236	102214571	336	0.029186	-0.31
13535	10	103263831	103264165	335	0.027488	-0.37	Dnai2	Upstream-3000bp
13776	10	106400630	106400895	266	0.0364254	0.33
14146	10	110939257	110939697	441	0.0131983	-0.37
14266	11	11808632	11809401	770	0.0405931	0.35
15179	11	56683959	56684495	537	0.00537022	-0.45
15362	11	63281638	63282000	363	0.00981244	-0.35
15758	11	72720176	72720551	376	0.0224781	0.35	Apod
15831	11	74430396	74430626	231	0.0459913	-0.31
16287	11	87432458	87433140	683	0.0356258	0.35	P2rx6	Upstream-3000bp
16354	11	89121196	89122308	1113	0.0446456	-0.32	Spidr
16503	12	5405801	5406156	356	0.0234265	0.34
16504	12	5421600	5422597	998	0.021473	0.39
16966	12	16354105	16354695	591	0.0212988	0.39	Snx8
17692	12	36646906	36647376	471	0.0235161	-0.37
17919	12	39510046	39510849	804	0.0453321	-0.32
18285	12	45984902	45985228	327	0.0288607	-0.3
18395	12	47607173	47607854	682	0.0411781	-0.34	Git2
18483	12	48760738	48761288	551	0.000348865	0.6
18857	13	27065307	27065648	342	0.0234425	-0.34
19255	13	47713873	47714343	471	0.0129191	0.4
19558	13	51913158	51913540	383	0.0400544	-0.31
19597	13	52362227	52362590	364	0.0326374	-0.35
20285	13	79274898	79275214	317	0.0172757	-0.34	Tnfsf4
20722	13	89798949	89799269	321	0.0310349	-0.36	Usf1
21282	13	105013007	105013411	405	0.00811332	-0.42
21496	13	110472924	110473620	697	0.0455446	-0.33
21770	14	4948917	4949768	852	0.0408909	0.33
21771	14	4972126	4973504	1379	0.0371997	0.34
21933	14	8627996	8628538	543	0.0393349	0.34
22027	14	11164636	11165216	581	0.0183249	0.4	Tmem150c
22117	14	13859467	13859857	391	0.0267905	-0.35
22183	14	16460911	16461624	714	0.0142347	-0.41	Septin11	Upstream-10,000bp
22309	14	18760248	18760583	336	0.024392	-0.34
22754	14	39091978	39092558	581	0.0348796	-0.36	Gabrb1
22766	14	39627072	39627674	603	0.0383973	0.35
24320	14	105886883	105887727	845	0.040433	0.32
24490	14	113356957	113357428	472	0.0356942	-0.35
24541	14	114966803	114967188	386	0.0361574	-0.32	Acyp2
24583	15	779377	779777	401	0.0310319	-0.36	Kcnma1
24757	15	5380705	5381073	369	0.0353295	-0.31
25360	15	29281786	29282296	511	0.00156807	-0.53
25471	15	33419400	33419756	357	0.000802673	-0.53	Slc7a8
25516	15	33839875	33840450	576	0.00286362	-0.5
26007	15	47312863	47313400	538	0.0346332	-0.36
26011	15	47389649	47390084	436	0.0471292	-0.33
26315	15	56802759	56803393	635	0.0429678	-0.33	Lrch1
26342	15	57478767	57479326	560	0.0351847	-0.35
26795	15	89445310	89445715	406	0.000346638	0.51	Ndfip2
26819	15	90027114	90027485	372	0.0354724	-0.31
27396	16	4776127	4776869	743	0.0184813	-0.38
27520	16	7493452	7493841	390	0.0314734	-0.32	Sh3bp5
27903	16	20217169	20217950	782	0.0124357	-0.41
28130	16	23503585	23504217	633	0.0172708	-0.4	Psd3
28220	16	31323364	31324003	640	0.0420269	-0.34
28224	16	31641670	31642253	584	0.0455567	-0.33
28757	16	60164695	60165227	533	0.0454043	0.33	Mfhas1
28913	16	66363408	66364276	869	0.0109461	-0.39			CpG island
29729	17	536259	536758	500	0.0326224	-0.33	Aopep
30335	17	12278059	12278565	507	0.0171707	-0.4
30611	17	17603090	17603942	853	0.0214588	0.39
30670	17	18542248	18543061	814	0.0420433	0.33	Cap2
30849	17	23026909	23027756	848	0.0214761	-0.39
31309	17	41279096	41279847	752	0.0342074	-0.35
31636	17	52204483	52204776	294	0.0284315	-0.3
31958	17	67666973	67667737	765	0.0224685	-0.38
31991	17	68745762	68746196	435	0.0161862	-0.38
32094	17	72044029	72044311	283	0.0294597	-0.3
32270	17	78407832	78408176	345	0.0221488	-0.31
32381	17	81464909	81465614	706	0.000669192	-0.57	Slc39a12	5'end-1500bp
32576	17	88147703	88148067	365	0.0190686	0.36
33269	18	27664172	27664770	599	0.0302655	-0.36
33711	18	40555901	40556323	423	0.0176752	-0.4	Ticam2
33712	18	40557655	40558005	351	0.013497	-0.41	Ticam2
34067	18	53941661	53942310	650	0.048397	-0.33	Adamts19
34340	18	61271233	61271800	568	0.0349931	-0.35	Zfp532
34342	18	61295762	61296282	521	0.0424229	0.33	Zfp532
34388	18	62166836	62167248	413	0.0367972	-0.34	Pmaip1	Upstream-10,000bp
34438	18	63514522	63514829	308	0.0145308	-0.35
35133	19	366969	367339	371	0.0298877	0.36
35616	19	19426187	19426577	391	0.0388902	0.34
35795	19	23587179	23587646	468	0.0380971	-0.33
36025	19	26621046	26621391	346	0.0376904	0.33
36551	19	42771289	42771842	554	0.0371198	0.35	Zfhx3
36627	19	43950243	43950898	656	0.0174746	-0.4	Bcar1
37590	2	1225875	1226245	371	0.0297684	-0.32
37601	2	1530770	1531079	310	0.0046185	0.38	Cast
37691	2	8986061	8986743	683	0.00373282	-0.49
37889	2	21851965	21852360	396	0.0497624	-0.31	Msh3
38020	2	25250805	25251108	304	0.0445412	-0.31
39059	2	62085388	62085839	452	0.0327981	0.36
39278	2	81635752	81636441	690	0.0431649	-0.34
39409	2	93557768	93558393	626	0.0439594	-0.33
39919	2	119390352	119390698	347	0.0242794	-0.35	Pex5l
40026	2	123162682	123163334	653	0.0465986	-0.33	Anxa5	3'end-1500bp
40112	2	125771100	125771687	588	0.022951	0.38	Fat4
40179	2	128490979	128491321	343	0.0363105	-0.33	Jade1
40735	2	161564316	161565168	853	0.0345505	-0.36			CpG island
41134	2	185034188	185035128	941	0.0471722	0.33
41956	2	204790466	204791047	582	0.0196437	-0.39
42083	2	207635013	207635644	632	0.0223649	0.38
42103	2	208060266	208060821	556	0.036434	-0.35	Kcnd3
42135	2	209806225	209806612	388	0.0310759	-0.35
42411	2	219747607	219747964	358	0.00212913	0.4	Slc35a3	Upstream-10,000bp
42431	2	220566958	220567397	440	0.0456836	-0.32
42630	2	227468186	227468716	531	0.0232518	-0.35	Sec24d
42975	2	241648615	241649036	422	0.014064	-0.39
43133	2	249188822	249189390	569	0.0292854	-0.36
43348	2	257537520	257537897	378	9.04e-05	-0.65
43450	2	260187959	260188304	346	0.0367343	0.31	St6galnac3
43568	20	156685	157963	1279	1.76e-08	-0.93	RT1-CE10	5'end-1500bp	CpG island
43634	20	3146198	3146756	559	3.78e-56	-2.65	RT1-N1	5'end-1500bp
43635	20	3153000	3153600	601	2.79e-27	-1.81
43636	20	3153745	3154074	330	5.13e-10	-0.93
43637	20	3160874	3161318	445	1.37e-19	-1.51	RT1-O1
43643	20	3185358	3186056	699	0.0320651	-0.33
43645	20	3234363	3234786	424	0.0125166	-0.42	LOC360231
43649	20	3263198	3263570	373	0.0280484	0.37	RT1-T24-1	Upstream-10,000bp
43651	20	3264566	3264951	386	0.00122304	0.55	RT1-T24-1	Upstream-10,000bp
43679	20	3508374	3508841	468	0.0373075	0.34
43778	20	4678243	4678777	535	0.0265725	-0.37	RT1-CE1, RT1-CE12, RT1-CE14
43780	20	4687741	4688151	411	0.00033997	-0.6	RT1-CE1, RT1-CE12, RT1-CE14
43839	20	5374712	5375111	400	0.00724208	-0.43	RT1-A2		CpG island
44206	20	10123129	10123652	524	0.0407258	0.33	Pde9a	5'end-1500bp
44706	20	22568907	22569400	494	0.0334861	-0.35
44805	20	27460781	27461802	1022	2.54e-20	-1.55
45158	20	35581146	35581706	561	0.00834803	-0.44
46245	3	11122685	11123248	564	0.0212958	0.38	Plpp7
46681	3	27239926	27240225	300	0.0264405	-0.33	Lrp1b
46872	3	37994402	37994648	247	0.0195922	-0.3	Cacnb4
46891	3	38471733	38472295	563	0.0313723	-0.34
46948	3	43423176	43423678	503	0.0380738	-0.33
47097	3	48716854	48717283	430	0.0200458	-0.35	Kcnh7
47204	3	53671758	53672289	532	0.0394714	0.35
47489	3	60594479	60594807	329	0.0437164	0.33
48221	3	92756047	92757017	971	0.00568106	-0.46	Cd44
48768	3	113548862	113549678	817	0.0301266	0.36
49275	3	128177316	128177831	516	0.0387618	-0.35	Plcb1
49346	3	130145525	130145837	313	0.0265281	-0.3
50177	3	155135100	155135568	469	0.0466694	0.34
50848	3	167922264	167922675	412	0.0204946	-0.39
51297	4	315229	315618	390	0.0401192	-0.33
51349	4	2212537	2212913	377	0.0139716	0.41	Lmbr1
51382	4	4306412	4306919	508	0.046456	-0.34	Dpp6
51437	4	6337316	6337776	461	0.0262726	0.37	Galntl5
51450	4	6673284	6674033	750	0.0179278	0.39
51533	4	7822462	7823134	673	0.0462366	-0.32	LOC100909675	5'end-1500bp	CpG island
51591	4	9439572	9440028	457	0.0407217	-0.32	Reln
51630	4	10216692	10217131	440	0.0377781	-0.32	Fam185a
52372	4	51871746	51872407	662	0.043049	-0.33
52575	4	58350807	58351228	422	0.0108931	-0.42	Mir 29a, Mir 3556a	Upstream-10,000bp
52863	4	67130145	67130458	314	0.0371284	-0.34	Slc37a3
52929	4	69806508	69807313	806	0.0417366	-0.34
53243	4	82876193	82876604	412	0.042731	-0.33	Jazf1
53707	4	100900257	100900750	494	0.0173481	-0.39
54021	4	118751035	118751693	659	0.0219557	-0.38	Aak1
54158	4	120979540	120980560	1021	0.0229042	0.37
54184	4	121501048	121501666	619	0.0123957	-0.42	Chchd6
54971	4	147372024	147372501	478	0.0178348	-0.39	Pparg
55054	4	149416258	149416837	580	0.0150751	-0.41
55361	4	157970867	157971275	409	0.0415213	-0.34
55861	4	175696504	175697209	706	0.0328634	-0.36	Pde3a
56020	4	180174399	180174856	458	0.0448327	-0.33
56126	4	183173939	183174393	455	0.0134271	-0.37
56441	5	17814615	17815066	452	0.0395171	-0.34
56668	5	25894998	25895430	433	0.00124686	-0.51
56934	5	47409935	47410538	604	0.0288926	-0.37
57769	5	75380522	75381114	593	0.0246064	-0.38
57776	5	75628327	75628837	511	0.0438698	-0.31	Lpar1
57840	5	77668825	77670219	1395	0.0123597	-0.42	Zfp37-LOC29811
58651	5	119606602	119606914	313	0.0342304	0.31	Cachd1
58805	5	124185557	124186325	769	0.0420991	-0.34	Dab1
58851	5	125751892	125752282	391	0.00972086	-0.4
58920	5	126834538	126835142	605	0.0340317	-0.36	Lrrc42	3'end-1500bp
59081	5	132660384	132660658	275	0.000671351	0.37			CpG island
59244	5	136442633	136442958	326	0.0491481	0.31	Eri3
60427	5	155269520	155269929	410	0.0289663	0.36	C1qa, C1qb, C1qc	Upstream-10,000bp
60652	5	158479124	158479500	377	0.0353153	0.32
62080	6	22901340	22901994	655	0.0186144	-0.38	Alk
62997	6	50052000	50052597	598	0.0260467	0.36
63120	6	53110492	53110899	408	0.0351768	-0.34
63212	6	58531838	58532291	454	0.0459745	-0.31	Etv1
63432	6	73292331	73292817	487	0.0429389	-0.32
63591	6	76893042	76893362	321	0.0198108	-0.31
64010	6	98427873	98428502	630	0.0273751	0.36	Ppp2r5e
64095	6	99934009	99934552	544	0.0400347	-0.35	Fntb
64256	6	103974112	103974707	596	0.0392081	-0.32
64274	6	104251533	104251997	465	0.0268451	-0.36
64282	6	104382606	104383340	735	0.044001	0.34
64490	6	108977727	108978306	580	0.0256251	0.34	Rps6kl1	5'end-1500bp	5'UTR
64547	6	109821184	109821799	616	0.0452891	-0.34
64714	6	114632165	114632635	471	0.0407677	-0.31
64794	6	122494750	122495129	380	0.0279914	-0.36	Kcnk10
65005	6	126495500	126495737	238	0.0209569	-0.33	Itpk1
65201	6	131669714	131670099	386	0.0105932	-0.37
65527	6	137565790	137566179	390	0.0419993	-0.3
65917	7	9867294	9868274	981	0.0275922	-0.37
66313	7	21202984	21204052	1069	0.026363	0.37
66572	7	27605933	27606233	301	0.0463402	0.31	RGD1560034
66800	7	34452157	34452582	426	0.021099	-0.34	Ccdc38
67007	7	41278971	41279238	268	0.049609	-0.3
67022	7	41497261	41497847	587	0.049155	-0.32
67158	7	51610280	51610810	531	0.0230785	-0.37
67306	7	58554739	58555213	475	0.0342481	0.35	Lgr5
67564	7	65513376	65514006	631	0.0417032	-0.34
67949	7	77259772	77260348	577	0.0381968	-0.34
67978	7	77776402	77776921	520	0.0232116	-0.38	Baalc
68049	7	81228616	81229200	585	0.0344457	-0.35
68536	7	107041139	107041688	550	0.0258926	-0.37
68612	7	113068583	113069318	736	0.0387817	-0.33	Col22a1
69235	7	122679550	122680057	508	0.0447476	0.34	Xpnpep3
69708	7	130022387	130023171	785	0.0399393	-0.34	Mov10l1
69823	7	133747910	133748348	439	0.0294203	-0.35
69925	7	136805703	136806041	339	0.0198095	-0.37	Nell2
70496	8	2265031	2265512	482	0.0363761	-0.35
70642	8	12435583	12435784	202	0.0164955	0.35
70880	8	22570375	22570969	595	0.0307988	-0.36	LOC691141
70956	8	24316623	24317278	656	0.0381944	-0.35
71628	8	46731564	46732071	508	0.0391966	-0.34	Tbcel
71792	8	49034427	49034872	446	4.14e-05	-0.68	Phldb1
71920	8	51278025	51278347	323	0.0145242	-0.35
72118	8	55434673	55435477	805	0.0401416	-0.34
72988	8	73159458	73160168	711	0.0422505	0.34
73127	8	78139701	78140457	757	0.00127537	0.54	Cgnl1
73168	8	79294099	79294323	225	0.00643694	0.45
73477	8	92085898	92086801	904	0.0174796	-0.4
73589	8	97257689	97257996	308	0.020933	-0.34
73634	8	98757883	98758082	200	0.0462596	0.32	Zic4
74179	8	115343062	115343824	763	0.0168695	-0.4
74520	8	121615990	121616462	473	0.041782	-0.34
74594	8	123294144	123294639	496	0.0351079	-0.35
74631	8	124491421	124492132	712	0.0490085	-0.32
75103	9	3513169	3513470	302	0.037372	-0.3	Kcnh8
75186	9	8603720	8605055	1336	0.00327872	0.44			CpG island
75191	9	8654707	8655351	645	0.0478702	0.33
75193	9	8679799	8680945	1147	0.0154548	0.41
75200	9	8773811	8774635	825	0.0124648	0.39
75204	9	8843211	8843689	479	0.0459062	0.34
75370	9	12239121	12239415	295	0.0478526	-0.3
75393	9	12387667	12388928	1262	0.0230827	-0.32			CpG island
75577	9	16425715	16426261	547	0.0183225	-0.4
75942	9	31784175	31784664	490	0.0116282	-0.42	Adgrb3
76283	9	45968277	45969258	982	0.0249733	-0.36	Npas2
77163	9	79954902	79955503	602	0.0385355	-0.34	Smarcal1
77506	9	88669412	88669811	400	0.0212333	-0.35
77670	9	94210127	94210539	413	0.014527	-0.37	Alpi	Upstream-10,000bp
77712	9	95349682	95350095	414	0.0304397	-0.34	Hjurp
77871	9	98032164	98032510	347	0.0437255	0.3
78120	9	107775938	107776535	598	0.0264905	0.35
78216	9	111356863	111357146	284	0.0446662	-0.32
78356	9	115026041	115026529	489	0.0320518	-0.35	Ptprm
78408	9	116061822	116062351	530	1.87e-06	-0.7	Arhgap28
79306	X	71200488	71200753	266	0.0259503	0.37	Nlgn3
79666	X	112062935	112063376	442	0.0398225	-0.32	Mid2

### Sheet: Supp. Table 3
Name	baseMean	log2FoldChange	lfcSE	stat	pvalue	padj
RT1-A2	14.757	-1.63824	0.503955	-3.25076	0.00115098	0.999824
Zfp36	32.2871	-1.26552	0.360787	-3.50766	0.000452061	0.999824
Pcnt	11.0286	-1.23699	0.527359	-2.34564	0.0189946	0.999824
Kiaa0040	14.9546	-1.20629	0.500427	-2.41052	0.0159297	0.999824
Dab2	11.8843	-1.20317	0.540967	-2.22411	0.0261413	0.999824
Trim25	17.8853	-1.15491	0.48992	-2.35735	0.0184061	0.999824
Tradd	10.6227	-1.14279	0.567071	-2.01524	0.0438793	0.999824
St3gal6	12.2548	-1.13679	0.517388	-2.19718	0.0280077	0.999824
Ptrh1	14.8227	-1.11061	0.479571	-2.31583	0.0205674	0.999824
Tgm2	21.1001	-1.10051	0.487749	-2.25632	0.0240509	0.999824
Ifi44l	24.3671	-1.08883	0.479541	-2.27057	0.0231728	0.999824
Gsta4	167.834	-1.08685	0.26948	-4.03314	5.5e-05	0.801512
Gbp5	13.79	-1.03539	0.505823	-2.04695	0.0406633	0.999824
Nav2	11.482	-1.03328	0.508741	-2.03105	0.0422503	0.999824
Tbc1d10a	11.6875	-1.02071	0.501787	-2.03415	0.0419369	0.999824
RGD1309104	17.7769	-0.983369	0.450586	-2.18242	0.0290782	0.999824
Mfap3	54.0964	-0.921642	0.265975	-3.46514	0.000529958	0.999824
Myof	17.7581	-0.920293	0.436138	-2.1101	0.0348499	0.999824
Atg13	19.368	-0.917213	0.397756	-2.30597	0.0211125	0.999824
Fut10	16.2518	-0.871207	0.427952	-2.03576	0.0417748	0.999824
Leng9	27.0781	-0.849469	0.392607	-2.16366	0.0304901	0.999824
Zbtb38	16.263	-0.827148	0.421833	-1.96084	0.0498978	0.999824
Usp37	39.5005	-0.804158	0.360438	-2.23106	0.0256771	0.999824
Junb	96.2858	-0.797722	0.245605	-3.24799	0.00116225	0.999824
Pnrc1	29.9084	-0.788257	0.32717	-2.40932	0.0159821	0.999824
Ankib1	31.7943	-0.761676	0.318228	-2.39349	0.0166887	0.999824
Cyp7b1	42.3048	-0.757134	0.334495	-2.26351	0.0236042	0.999824
Mx2	47.7429	-0.746381	0.370652	-2.0137	0.0440413	0.999824
Ccn1	29.4407	-0.741341	0.34616	-2.14162	0.0322244	0.999824
Slc46a1	22.4973	-0.720977	0.360527	-1.99979	0.0455234	0.999824
S100a6	31.0052	-0.696444	0.339247	-2.05292	0.0400808	0.999824
Plcd1	48.2867	-0.661046	0.29808	-2.21768	0.0265765	0.999824
Syngr2	44.4448	-0.655482	0.291272	-2.25041	0.0244231	0.999824
Ifi35	84.4159	-0.645407	0.309497	-2.08534	0.0370382	0.999824
Col4a1	110.341	-0.644996	0.262146	-2.46045	0.0138764	0.999824
Spp1	173.286	-0.643202	0.267796	-2.40184	0.016313	0.999824
Lgals3	202.257	-0.584863	0.234018	-2.49922	0.0124467	0.999824
Nfkbia	236.643	-0.583458	0.258585	-2.25635	0.0240487	0.999824
Bfar	51.8544	-0.578927	0.281122	-2.05935	0.039461	0.999824
Cx3cl1	52.633	-0.572387	0.283892	-2.01621	0.0437776	0.999824
Septin10	51.3368	-0.551444	0.273174	-2.01865	0.0435232	0.999824
Golga7	84.5985	-0.542527	0.218722	-2.48044	0.0131222	0.999824
Hist2h4	62.8388	-0.528289	0.254095	-2.0791	0.0376078	0.999824
Cd83	49.5296	-0.527508	0.26832	-1.96597	0.0493026	0.999824
Rab13	99.7166	-0.525463	0.241362	-2.17707	0.0294753	0.999824
Tf	946.618	-0.513495	0.237868	-2.15874	0.0308705	0.999824
Dnase2	57.4421	-0.503709	0.245628	-2.0507	0.0402963	0.999824
Chchd10	125.4	-0.494841	0.2317	-2.13569	0.0327043	0.999824
AABR07032255.1	152.529	-0.484081	0.212439	-2.27868	0.0226861	0.999824
S100a11	383.601	-0.483996	0.169167	-2.86105	0.0042224	0.999824
Anxa2	703.748	-0.476001	0.204431	-2.32841	0.0198901	0.999824
Rhoc	251.024	-0.463849	0.211955	-2.18843	0.028638	0.999824
Id3	239.369	-0.437143	0.198616	-2.20095	0.0277398	0.999824
Rrbp1	207.698	-0.436977	0.208774	-2.09306	0.0363434	0.999824
Ctsh	144.032	-0.424807	0.186532	-2.2774	0.0227625	0.999824
Cd47	111.294	-0.410527	0.20848	-1.96914	0.048937	0.999824
Aldh7a1	328.844	-0.379748	0.151093	-2.51335	0.0119592	0.999824
Crabp2	191.457	-0.372843	0.16951	-2.19953	0.0278401	0.999824
Psmg3	428.643	-0.358808	0.160224	-2.23942	0.0251288	0.999824
Scd	93.4991	0.434514	0.213711	2.03318	0.0420341	0.999824
Mt-nd6	610.618	0.448832	0.166376	2.6977	0.00698203	0.999824
Mt-nd1	13545.1	0.449536	0.193997	2.31723	0.0204913	0.999824
Chn1	85.1548	0.468573	0.213144	2.19839	0.0279215	0.999824
Aqr	65.1483	0.486926	0.238352	2.04289	0.0410633	0.999824
Kif21a	65.1564	0.518512	0.25491	2.0341	0.0419419	0.999824
Mmp9	162.681	0.526785	0.200349	2.62934	0.00855519	0.999824
Rb1cc1	47.3395	0.526997	0.26318	2.00242	0.0452396	0.999824
Ythdc1	54.0959	0.52827	0.252148	2.09508	0.0361642	0.999824
Srebf2	63.1758	0.578608	0.259135	2.23285	0.025559	0.999824
Fastkd3	38.1539	0.629409	0.307448	2.0472	0.0406382	0.999824
Pik3r3	86.0804	0.636093	0.269903	2.35674	0.018436	0.999824
Tulp4	58.5935	0.673492	0.255933	2.63152	0.0085005	0.999824
Smarca1	33.4278	0.709169	0.311061	2.27984	0.0226173	0.999824
C2cd5	28.3646	0.724766	0.33484	2.16451	0.0304249	0.999824
Ppfia2	28.505	0.733402	0.329134	2.22828	0.0258619	0.999824
Erlin1	25.771	0.762744	0.342556	2.22663	0.0259723	0.999824
Dynlrb2	20.9888	0.766932	0.37531	2.04346	0.0410067	0.999824
Lgi1	18.2907	0.78	0.397735	1.9611	0.0498671	0.999824
Papolg	27.0557	0.781769	0.337491	2.31641	0.0205356	0.999824
Pak5	27.554	0.802704	0.357335	2.24636	0.024681	0.999824
Limk2	22.6576	0.802949	0.372034	2.15827	0.0309071	0.999824
Ldb2	22.9251	0.840529	0.371045	2.2653	0.0234942	0.999824
ENSRNOG00000071120.1	16.382	0.844265	0.421174	2.00455	0.0450112	0.999824
Porcn	18.8493	0.864159	0.385818	2.23981	0.0251031	0.999824
Zfta	28.2441	0.87437	0.332861	2.62683	0.00861831	0.999824
ENSRNOG00000065219.1	18.4253	0.914083	0.426606	2.14269	0.0321383	0.999824
S1pr1	13.6738	0.947166	0.446536	2.12114	0.0339098	0.999824
Tceal5	12.9428	0.955315	0.466056	2.04978	0.0403855	0.999824
RGD1310429	15.623	1.00152	0.416479	2.40473	0.0161844	0.999824
Spata48	21.5942	1.00705	0.361332	2.78704	0.00531924	0.999824
Fam131b	11.5853	1.01952	0.480703	2.12089	0.0339314	0.999824
